# Male RORγt-transgenic mice exhibit lower body weight and an altered locomotor response to a novel environment

**DOI:** 10.64898/2026.08.31.748441

**Authors:** Tetsuya Sasaki, Aki Takahashi, Yosuke Takei

**Affiliations:** Laboratory of Anatomy and Neuroscience, Department of Biomedical Sciences, Institute of Medicine, University of Tsukuba, Tsukuba, Ibaraki, Japan; Laboratory of Behavioral Neurobiology, Institute of Human Sciences, University of Tsukuba, Tsukuba, Ibaraki, Japan; Master’s and Doctoral Programs in Neuroscience, Degree Programs in Comprehensive Human Sciences, Graduate School of Comprehensive Human Sciences, University of Tsukuba, Tsukuba, Ibaraki, Japan

**Author notes:** Correspondence: Tetsuya Sasaki and Yosuke Takei.

**Keywords:** RORγt, Rorc, transgenic mice, novelty response, light–dark box, resident–intruder test, locomotor activity, body weight

## Abstract

RORγt, encoded by *Rorc*, is a lineage-defining regulator of T helper 17 (Th17) cell differentiation, and IL-17A signaling has been implicated in neurodevelopment and behavior. We characterized baseline behavioral phenotypes in male RORγt-transgenic mice with T-cell-biased RORγt overexpression and wild-type (WT) littermates. Mice were assessed using the resident–intruder paradigm and the light–dark box test, followed by body-weight measurement. RORγt-transgenic mice had significantly lower body weight than WT mice. No genotype differences were detected in attack latency, attack bites, attack incidence, time in the light compartment, light–dark transitions, or transition latency. In contrast, locomotor activity analyzed in 1-min bins showed a significant genotype × time interaction.

Transgenic mice traveled nominally less during the first minute of the light–dark box test, although this single-bin comparison did not remain significant after correction for multiple comparisons. These findings indicate that T-cell-specific RORγt overexpression is associated with altered temporal dynamics of locomotor activity during initial exposure to a novel environment rather than with a generalized anxiety-like or aggression-related phenotype.
