## Supplementary Data 1 for "Male RORγt-transgenic mice exhibit lower body weight and an altered locomotor response to a novel environment"

mouse_id	sex	genotype	test_run	age_days	age_weeks	single_housing_days	body_weight_g	attack_latency_mean_s	attack_bites_total	attacked_at_least_once	time_in_light_s	transitions_n	latency_to_first_light_transition_s
344	male	WT	1	100	14.2857	7	30.8	737.0	13	True	222.0	32	49.0
348	male	WT	1	100	14.2857	7	27.8	781.6666666666666	20	True	270.0	32	50.0
349	male	WT	1	100	14.2857	7	29.9	872.3333333333334	17	True	238.5	31	48.0
347	male	Tg	1	100	14.2857	7	26.6	900.0	0	False	341.0	57	49.0
350	male	Tg	1	100	14.2857	7	24.3	565.6666666666666	111	True	230.5	40	51.0
351	male	Tg	1	100	14.2857	7	25.8	622.6666666666666	57	True	252.5	23	99.0
376	male	WT	2	81	11.5714	7	27.5	900.0	0	False	269.0	56	32.0
377	male	WT	2	81	11.5714	7	25.5	900.0	0	False	244.0	45	30.0
378	male	WT	2	81	11.5714	7	28.6	181.66666666666666	101	True	265.0	41	33.0
373	male	Tg	2	81	11.5714	7	25.93	900.0	0	False	243.5	48	40.0
374	male	Tg	2	81	11.5714	7	27.0	900.0	0	False	172.5	25	104.0
375	male	Tg	2	81	11.5714	7	27.2	447.3333333333333	5	True	262.0	33	36.0
488	male	WT	3	99	14.1429	9	29.6	900.0	0	False	195.5	21	99.0
504	male	WT	3	99	14.1429	9	27.3	900.0	0	False	285.5	50	46.0
505	male	WT	3	99	14.1429	9	25.3	900.0	0	False	212.0	34	72.0
526	male	WT	3	93	13.2857	9	28.8	900.0	0	False	186.0	41	74.0
527	male	WT	3	93	13.2857	9	26.7	900.0	0	False	338.0	24	48.0
528	male	WT	3	93	13.2857	9	28.8	900.0	0	False	224.0	30	34.0
486	male	Tg	3	99	14.1429	9	24.3	900.0	0	False	272.5	24	112.0
487	male	Tg	3	99	14.1429	9	28.0	900.0	0	False	198.0	38	52.0
506	male	Tg	3	99	14.1429	9	27.2	900.0	0	False	243.5	45	31.0
507	male	Tg	3	99	14.1429	9	24.4	900.0	0	False	326.0	27	23.0
525	male	Tg	3	93	13.2857	9	22.6	900.0	0	False	179.5	23	95.0
529	male	Tg	3	93	13.2857	9	24.4	900.0	0	False	160.0	32	55.0
530	male	Tg	3	93	13.2857	9	25.7	900.0	0	False	260.0	49	48.0
