## Supplementary Data 2 for "Male RORγt-transgenic mice exhibit lower body weight and an altered locomotor response to a novel environment"

mouse_id	sex	genotype	test_run	age_days	minute_bin	dark_distance_cm	light_distance_cm	total_distance_cm
344	male	WT	1	100	1	412.0	5.8	417.8
344	male	WT	1	100	2	195.6	283.3	478.9
344	male	WT	1	100	3	477.0	140.1	617.1
344	male	WT	1	100	4	340.3	102.7	443.0
344	male	WT	1	100	5	258.8	210.6	469.4
344	male	WT	1	100	6	237.0	106.4	343.4
344	male	WT	1	100	7	244.5	121.7	366.2
344	male	WT	1	100	8	180.1	175.1	355.2
344	male	WT	1	100	9	313.6	39.7	353.3
344	male	WT	1	100	10	281.7	157.8	439.5
348	male	WT	1	100	1	334.8	81.4	416.20000000000005
348	male	WT	1	100	2	203.6	292.5	496.1
348	male	WT	1	100	3	395.4	113.3	508.7
348	male	WT	1	100	4	310.2	179.4	489.6
348	male	WT	1	100	5	388.6	91.4	480.0
348	male	WT	1	100	6	128.5	167.0	295.5
348	male	WT	1	100	7	239.2	150.6	389.79999999999995
348	male	WT	1	100	8	168.8	128.0	296.8
348	male	WT	1	100	9	201.2	116.1	317.29999999999995
348	male	WT	1	100	10	166.1	232.3	398.4
349	male	WT	1	100	1	361.6	34.2	395.8
349	male	WT	1	100	2	264.5	180.5	445.0
349	male	WT	1	100	3	255.7	231.3	487.0
349	male	WT	1	100	4	284.0	43.5	327.5
349	male	WT	1	100	5	216.4	223.9	440.3
349	male	WT	1	100	6	261.5	135.6	397.1
349	male	WT	1	100	7	225.3	76.9	302.20000000000005
349	male	WT	1	100	8	231.8	143.2	375.0
349	male	WT	1	100	9	265.6	97.8	363.40000000000003
349	male	WT	1	100	10	141.2	184.1	325.29999999999995
347	male	Tg	1	100	1	288.4	117.3	405.7
347	male	Tg	1	100	2	192.9	373.8	566.7
347	male	Tg	1	100	3	397.9	176.1	574.0
347	male	Tg	1	100	4	304.5	242.9	547.4
347	male	Tg	1	100	5	189.8	233.7	423.5
347	male	Tg	1	100	6	232.4	190.4	422.8
347	male	Tg	1	100	7	202.3	176.4	378.70000000000005
347	male	Tg	1	100	8	141.9	255.2	397.1
347	male	Tg	1	100	9	248.4	200.9	449.3
347	male	Tg	1	100	10	169.6	229.3	398.9
350	male	Tg	1	100	1	390.2	81.8	472.0
350	male	Tg	1	100	2	109.6	542.8	652.4
350	male	Tg	1	100	3	422.4	106.2	528.6
350	male	Tg	1	100	4	333.1	146.3	479.40000000000003
350	male	Tg	1	100	5	305.5	195.4	500.9
350	male	Tg	1	100	6	263.7	123.1	386.79999999999995
350	male	Tg	1	100	7	339.3	98.6	437.9
350	male	Tg	1	100	8	266.6	107.9	374.5
350	male	Tg	1	100	9	376.3	57.2	433.5
350	male	Tg	1	100	10	146.1	181.3	327.4
351	male	Tg	1	100	1	407.1	0.0	407.1
351	male	Tg	1	100	2	275.1	137.7	412.8
351	male	Tg	1	100	3	272.1	194.1	466.20000000000005
351	male	Tg	1	100	4	226.0	139.0	365.0
351	male	Tg	1	100	5	32.3	256.7	289.0
351	male	Tg	1	100	6	292.3	69.7	362.0
351	male	Tg	1	100	7	348.8	65.3	414.1
351	male	Tg	1	100	8	303.4	207.4	510.79999999999995
351	male	Tg	1	100	9	239.9	170.6	410.5
351	male	Tg	1	100	10	140.6	213.0	353.6
376	male	WT	2	81	1	436.2	64.6	500.79999999999995
376	male	WT	2	81	2	366.0	146.2	512.2
376	male	WT	2	81	3	240.4	183.1	423.5
376	male	WT	2	81	4	263.9	150.3	414.2
376	male	WT	2	81	5	232.0	159.5	391.5
376	male	WT	2	81	6	172.6	169.9	342.5
376	male	WT	2	81	7	294.6	119.0	413.6
376	male	WT	2	81	8	174.8	186.8	361.6
376	male	WT	2	81	9	137.1	202.9	340.0
376	male	WT	2	81	10	242.9	117.6	360.5
377	male	WT	2	81	1	473.9	128.4	602.3
377	male	WT	2	81	2	480.4	240.8	721.2
377	male	WT	2	81	3	543.4	63.1	606.5
377	male	WT	2	81	4	339.9	186.2	526.0999999999999
377	male	WT	2	81	5	329.5	130.8	460.3
377	male	WT	2	81	6	291.0	91.4	382.4
377	male	WT	2	81	7	224.6	200.2	424.79999999999995
377	male	WT	2	81	8	227.7	154.4	382.1
377	male	WT	2	81	9	228.8	178.5	407.3
377	male	WT	2	81	10	164.8	254.8	419.6
378	male	WT	2	81	1	254.9	357.8	612.7
378	male	WT	2	81	2	571.0	66.6	637.6
378	male	WT	2	81	3	424.2	150.3	574.5
378	male	WT	2	81	4	291.5	204.8	496.3
378	male	WT	2	81	5	221.5	184.8	406.3
378	male	WT	2	81	6	275.6	143.3	418.90000000000003
378	male	WT	2	81	7	248.1	79.2	327.3
378	male	WT	2	81	8	164.4	194.7	359.1
378	male	WT	2	81	9	258.5	162.1	420.6
378	male	WT	2	81	10	187.1	218.7	405.79999999999995
373	male	Tg	2	81	1	267.0	148.5	415.5
373	male	Tg	2	81	2	369.9	237.1	607.0
373	male	Tg	2	81	3	383.0	119.0	502.0
373	male	Tg	2	81	4	317.0	171.1	488.1
373	male	Tg	2	81	5	260.7	179.3	440.0
373	male	Tg	2	81	6	373.6	116.9	490.5
373	male	Tg	2	81	7	315.4	148.8	464.2
373	male	Tg	2	81	8	239.5	128.8	368.3
373	male	Tg	2	81	9	250.1	182.6	432.7
373	male	Tg	2	81	10	277.8	109.0	386.8
374	male	Tg	2	81	1	232.2	0.0	232.2
374	male	Tg	2	81	2	278.6	35.7	314.3
374	male	Tg	2	81	3	336.1	128.0	464.1
374	male	Tg	2	81	4	239.4	167.4	406.8
374	male	Tg	2	81	5	261.2	163.0	424.2
374	male	Tg	2	81	6	270.1	65.9	336.0
374	male	Tg	2	81	7	286.4	15.9	302.29999999999995
374	male	Tg	2	81	8	281.8	128.7	410.5
374	male	Tg	2	81	9	233.1	76.2	309.3
374	male	Tg	2	81	10	213.5	75.8	289.3
375	male	Tg	2	81	1	330.0	154.6	484.6
375	male	Tg	2	81	2	331.8	168.0	499.8
375	male	Tg	2	81	3	293.0	165.1	458.1
375	male	Tg	2	81	4	294.6	148.7	443.3
375	male	Tg	2	81	5	165.5	204.0	369.5
375	male	Tg	2	81	6	254.6	179.5	434.1
375	male	Tg	2	81	7	249.1	72.8	321.9
375	male	Tg	2	81	8	223.0	69.7	292.7
375	male	Tg	2	81	9	241.3	128.1	369.4
375	male	Tg	2	81	10	97.2	194.5	291.7
488	male	WT	3	99	1	331.2	1.5	332.7
488	male	WT	3	99	2	374.3	73.4	447.70000000000005
488	male	WT	3	99	3	236.0	203.1	439.1
488	male	WT	3	99	4	271.8	66.2	338.0
488	male	WT	3	99	5	165.6	147.3	312.9
488	male	WT	3	99	6	147.5	158.1	305.6
488	male	WT	3	99	7	108.6	170.1	278.7
488	male	WT	3	99	8	164.8	40.0	204.8
488	male	WT	3	99	9	154.5	63.4	217.9
488	male	WT	3	99	10	241.6	77.5	319.1
504	male	WT	3	99	1	440.1	173.6	613.7
504	male	WT	3	99	2	430.4	184.6	615.0
504	male	WT	3	99	3	241.8	311.9	553.7
504	male	WT	3	99	4	368.0	154.2	522.2
504	male	WT	3	99	5	197.5	221.3	418.8
504	male	WT	3	99	6	344.5	140.4	484.9
504	male	WT	3	99	7	212.7	223.2	435.9
504	male	WT	3	99	8	252.6	176.6	429.2
504	male	WT	3	99	9	232.2	180.1	412.29999999999995
504	male	WT	3	99	10	66.7	174.7	241.39999999999998
505	male	WT	3	99	1	602.9	13.3	616.1999999999999
505	male	WT	3	99	2	321.8	193.9	515.7
505	male	WT	3	99	3	298.8	208.3	507.1
505	male	WT	3	99	4	324.9	150.4	475.29999999999995
505	male	WT	3	99	5	253.6	209.1	462.7
505	male	WT	3	99	6	311.2	130.5	441.7
505	male	WT	3	99	7	256.5	74.0	330.5
505	male	WT	3	99	8	243.9	182.5	426.4
505	male	WT	3	99	9	229.6	154.2	383.79999999999995
505	male	WT	3	99	10	239.3	73.0	312.3
526	male	WT	3	93	1	490.8	0.0	490.8
526	male	WT	3	93	2	352.8	82.8	435.6
526	male	WT	3	93	3	314.7	77.2	391.9
526	male	WT	3	93	4	367.9	68.5	436.4
526	male	WT	3	93	5	262.5	134.5	397.0
526	male	WT	3	93	6	263.4	140.8	404.2
526	male	WT	3	93	7	294.9	104.0	398.9
526	male	WT	3	93	8	245.5	134.1	379.6
526	male	WT	3	93	9	163.9	203.4	367.3
526	male	WT	3	93	10	277.8	100.4	378.20000000000005
527	male	WT	3	93	1	373.9	109.7	483.59999999999997
527	male	WT	3	93	2	0.0	534.6	534.6
527	male	WT	3	93	3	147.4	337.9	485.29999999999995
527	male	WT	3	93	4	289.6	82.1	371.70000000000005
527	male	WT	3	93	5	187.3	177.0	364.3
527	male	WT	3	93	6	196.0	138.3	334.3
527	male	WT	3	93	7	193.8	73.9	267.70000000000005
527	male	WT	3	93	8	93.3	198.9	292.2
527	male	WT	3	93	9	113.2	195.2	308.4
527	male	WT	3	93	10	200.9	207.2	408.1
528	male	WT	3	93	1	254.1	257.4	511.5
528	male	WT	3	93	2	427.7	149.9	577.6
528	male	WT	3	93	3	282.0	213.8	495.8
528	male	WT	3	93	4	219.9	159.9	379.8
528	male	WT	3	93	5	233.4	125.2	358.6
528	male	WT	3	93	6	310.3	33.0	343.3
528	male	WT	3	93	7	202.8	184.3	387.1
528	male	WT	3	93	8	183.6	111.2	294.8
528	male	WT	3	93	9	108.4	165.2	273.6
528	male	WT	3	93	10	269.7	68.2	337.9
486	male	Tg	3	99	1	252.1	0.0	252.1
486	male	Tg	3	99	2	212.5	49.9	262.4
486	male	Tg	3	99	3	0.0	360.7	360.7
486	male	Tg	3	99	4	211.4	120.5	331.9
486	male	Tg	3	99	5	230.5	120.9	351.4
486	male	Tg	3	99	6	127.4	178.5	305.9
486	male	Tg	3	99	7	222.7	188.9	411.6
486	male	Tg	3	99	8	224.7	109.7	334.4
486	male	Tg	3	99	9	144.9	70.3	215.2
486	male	Tg	3	99	10	146.8	111.4	258.20000000000005
487	male	Tg	3	99	1	363.2	83.5	446.7
487	male	Tg	3	99	2	333.2	259.0	592.2
487	male	Tg	3	99	3	361.1	283.8	644.9000000000001
487	male	Tg	3	99	4	315.7	62.3	378.0
487	male	Tg	3	99	5	248.9	229.4	478.3
487	male	Tg	3	99	6	309.9	144.4	454.29999999999995
487	male	Tg	3	99	7	423.3	73.9	497.20000000000005
487	male	Tg	3	99	8	281.9	44.7	326.59999999999997
487	male	Tg	3	99	9	140.0	184.5	324.5
487	male	Tg	3	99	10	295.4	79.3	374.7
506	male	Tg	3	99	1	252.2	273.3	525.5
506	male	Tg	3	99	2	437.7	184.6	622.3
506	male	Tg	3	99	3	339.0	179.0	518.0
506	male	Tg	3	99	4	413.6	140.6	554.2
506	male	Tg	3	99	5	298.6	98.0	396.6
506	male	Tg	3	99	6	230.7	220.6	451.29999999999995
506	male	Tg	3	99	7	296.3	98.7	395.0
506	male	Tg	3	99	8	296.7	62.9	359.59999999999997
506	male	Tg	3	99	9	230.4	127.9	358.3
506	male	Tg	3	99	10	118.4	168.4	286.8
507	male	Tg	3	99	1	119.0	323.4	442.4
507	male	Tg	3	99	2	365.9	153.6	519.5
507	male	Tg	3	99	3	255.7	173.7	429.4
507	male	Tg	3	99	4	156.1	164.5	320.6
507	male	Tg	3	99	5	222.6	70.0	292.6
507	male	Tg	3	99	6	143.6	181.0	324.6
507	male	Tg	3	99	7	71.3	213.9	285.2
507	male	Tg	3	99	8	103.1	206.3	309.4
507	male	Tg	3	99	9	145.6	135.2	280.79999999999995
507	male	Tg	3	99	10	54.5	186.1	240.6
525	male	Tg	3	93	1	287.5	2.7	290.2
525	male	Tg	3	93	2	407.7	95.6	503.29999999999995
525	male	Tg	3	93	3	424.8	1.2	426.0
525	male	Tg	3	93	4	280.1	122.0	402.1
525	male	Tg	3	93	5	332.9	77.6	410.5
525	male	Tg	3	93	6	260.9	130.0	390.9
525	male	Tg	3	93	7	249.5	80.6	330.1
525	male	Tg	3	93	8	168.3	129.1	297.4
525	male	Tg	3	93	9	246.1	134.2	380.29999999999995
525	male	Tg	3	93	10	144.9	165.7	310.6
529	male	Tg	3	93	1	261.7	29.6	291.3
529	male	Tg	3	93	2	453.0	59.4	512.4
529	male	Tg	3	93	3	289.3	237.1	526.4
529	male	Tg	3	93	4	240.1	47.1	287.2
529	male	Tg	3	93	5	230.8	103.4	334.20000000000005
529	male	Tg	3	93	6	263.6	75.8	339.40000000000003
529	male	Tg	3	93	7	243.4	74.0	317.4
529	male	Tg	3	93	8	87.6	199.7	287.29999999999995
529	male	Tg	3	93	9	229.3	36.7	266.0
529	male	Tg	3	93	10	218.2	88.1	306.29999999999995
530	male	Tg	3	93	1	279.0	126.0	405.0
530	male	Tg	3	93	2	249.1	327.9	577.0
530	male	Tg	3	93	3	400.5	109.7	510.2
530	male	Tg	3	93	4	363.2	82.9	446.1
530	male	Tg	3	93	5	335.1	100.1	435.20000000000005
530	male	Tg	3	93	6	199.4	190.4	389.8
530	male	Tg	3	93	7	194.4	178.1	372.5
530	male	Tg	3	93	8	209.7	120.7	330.4
530	male	Tg	3	93	9	143.1	174.4	317.5
530	male	Tg	3	93	10	195.8	132.4	328.20000000000005
